# State-Dependent 3D Enhancer Architecture Resolves a Shared Schizophrenia and Multiple Sclerosis Ketone and Lactate Sensing Logic Gate

**DOI:** 10.64898/2026.06.30.735650

**Authors:** Bryan A. Krantz

## Abstract

Recent cross-disorder meta-analyses have revealed substantial pleiotropic genetic architectures shared between Schizophrenia (SCZ) and Multiple Sclerosis (MS). However, reliance on automated 1D positional mapping heuristics has historically misattributed the significant shared risk locus at 12q24.31 (123.60 Mb) to adjacent structural genes, such as *PITPNM2*, obscuring the true biophysical checkpoint driving neuroimmune pathology. By integrating 3D chromatin conformation (Hi-C), historical Linkage Disequilibrium modeling (*D’* > 0.92), and state-dependent macrophage transcriptomics, we definitively reassign this 772 kb structural block. We demonstrate that while the 123.60 Mb index variant drives disjointed transcriptomic noise across the adjacent *PITPNM2* gene, it completely decouples from it during Gram-positive stress. Instead, the entire region functions as a distal pleiotropic enhancer hub that physically bypasses local gene bodies to directly govern the tandemly duplicated *HCAR* metabolic sensor array via a coordinated logic gate. Crucially, the shared SCZ/MS mutational burden corrupts this 3D architecture, triggering a pathogen-specific thermodynamic logic gate. Under acute viral or Gram-negative inflammatory stress, the mutated enhancer loop structurally mis-docks, driving a catastrophic failure and transcriptomic collapse of the *HCAR2* ketone sensor. This genetic “blindness” uncouples the peripheral immune system from systemic β-hydroxybutyrate anti-inflammatory stand-down signal. We propose that the *HCAR* enhancer hub represents a highly conserved, evolved pathogen-hunting engine that is catastrophically mismatched with modern, low-ketone metabolic environments. Ultimately, this 3D genomic architecture mechanistically resolves the shared neuroimmune etiology of SCZ and MS while explaining the profound clinical efficacy of *HCAR2* synthetic agonists, derived from the drug dimethyl fumarate (which forms the monomethyl fumarate metabolite), in halting demyelinating disease.

**Significance Statement:** Psychiatric and autoimmune diseases are traditionally studied in isolation, obscuring shared mechanisms. We reveal that Schizophrenia and Multiple Sclerosis share a 3D distal enhancer hub governing the tandem *HCAR* metabolic sensors. Utilizing spatial and state-dependent transcriptomic mapping, we demonstrate this shared mutation structurally mis-docks during pathogenic stress. Consequently, activated macrophages suffer a thermodynamic logic failure. Unable to sense systemic anti-inflammatory signals, they drive unchecked neuroimmune invasion. By reframing pathogenesis through an evolutionary mismatch, this discovery resolves a critical biophysical checkpoint and explains the profound clinical efficacy of synthetic *HCAR2* agonists, such as dimethyl fumarate, acting as a pharmacological ketone-surrogate to halt demyelinating disease.
