## Supplemental Dataset 2 for "State-Dependent 3D Enhancer Architecture Resolves a Shared Schizophrenia and Multiple Sclerosis Ketone and Lactate Sensing Logic Gate": Autoimmune_Target_GWAS_Files.csv

phenocode	description	n_cases_eur	aws_link
30820	Rheumatoid factor	35667.0	https://pan-ukb-us-east-1.s3.amazonaws.com/sumstats_flat_files/biomarkers-30820-both_sexes-irnt.tsv.bgz
K50	K50 Crohn's disease [regional enteritis]	1978.0	https://pan-ukb-us-east-1.s3.amazonaws.com/sumstats_flat_files/icd10-K50-both_sexes.tsv.bgz
L40	L40 Psoriasis	2868.0	https://pan-ukb-us-east-1.s3.amazonaws.com/sumstats_flat_files/icd10-L40-both_sexes.tsv.bgz
M06	M06 Other rheumatoid arthritis	3324.0	https://pan-ukb-us-east-1.s3.amazonaws.com/sumstats_flat_files/icd10-M06-both_sexes.tsv.bgz
335	Multiple sclerosis	1538.0	https://pan-ukb-us-east-1.s3.amazonaws.com/sumstats_flat_files/phecode-335-both_sexes.tsv.bgz
695.4	Lupus (localized and systemic)	506.0	https://pan-ukb-us-east-1.s3.amazonaws.com/sumstats_flat_files/phecode-695.4-both_sexes.tsv.bgz
696	Psoriasis and related disorders	2979.0	https://pan-ukb-us-east-1.s3.amazonaws.com/sumstats_flat_files/phecode-696-both_sexes.tsv.bgz
696.4	Psoriasis	2904.0	https://pan-ukb-us-east-1.s3.amazonaws.com/sumstats_flat_files/phecode-696.4-both_sexes.tsv.bgz
714	Rheumatoid arthritis and other inflammatory polyarthropathies	6216.0	https://pan-ukb-us-east-1.s3.amazonaws.com/sumstats_flat_files/phecode-714-both_sexes.tsv.bgz
714.1	Rheumatoid arthritis	5554.0	https://pan-ukb-us-east-1.s3.amazonaws.com/sumstats_flat_files/phecode-714.1-both_sexes.tsv.bgz
