## Supplemental Dataset 4 for "State-Dependent 3D Enhancer Architecture Resolves a Shared Schizophrenia and Multiple Sclerosis Ketone and Lactate Sensing Logic Gate": d_prime_89505273-8029-4ca6-bd18-7f776f92ebc6.txt

RS_number	rs10773152	rs7135419	rs34129612	rs4758662	rs4758643	rs883562	rs3759115	rs55742290	rs3741530	rs28755851	rs7975763	rs2851447	rs1790135	rs2102949	rs4460848	rs1716180
rs10773152	1.0	1.0	1.0	1.0	1.0	0.022	0.022	0.022	0.022	0.006	0.108	0.023	0.024	0.024	0.024	0.024
rs7135419	1.0	1.0	1.0	1.0	1.0	0.022	0.022	0.022	0.022	0.006	0.108	0.023	0.024	0.024	0.024	0.024
rs34129612	1.0	1.0	1.0	1.0	1.0	0.022	0.022	0.022	0.022	0.006	0.108	0.023	0.024	0.024	0.024	0.024
rs4758662	1.0	1.0	1.0	1.0	1.0	0.022	0.022	0.022	0.022	0.006	0.108	0.023	0.024	0.024	0.024	0.024
rs4758643	1.0	1.0	1.0	1.0	1.0	0.022	0.022	0.022	0.022	0.006	0.108	0.023	0.024	0.024	0.024	0.024
rs883562	0.022	0.022	0.022	0.022	0.022	1.0	1.0	1.0	1.0	0.995	0.993	0.953	0.958	0.958	0.958	0.958
rs3759115	0.022	0.022	0.022	0.022	0.022	1.0	1.0	1.0	1.0	0.995	0.993	0.953	0.958	0.958	0.958	0.958
rs55742290	0.022	0.022	0.022	0.022	0.022	1.0	1.0	1.0	1.0	0.995	0.993	0.953	0.958	0.958	0.958	0.958
rs3741530	0.022	0.022	0.022	0.022	0.022	1.0	1.0	1.0	1.0	0.995	0.993	0.953	0.958	0.958	0.958	0.958
rs28755851	0.006	0.006	0.006	0.006	0.006	0.995	0.995	0.995	0.995	1.0	1.0	0.948	0.953	0.953	0.953	0.953
rs7975763	0.108	0.108	0.108	0.108	0.108	0.993	0.993	0.993	0.993	1.0	1.0	0.924	0.924	0.924	0.924	0.924
rs2851447	0.023	0.023	0.023	0.023	0.023	0.953	0.953	0.953	0.953	0.948	0.924	1.0	1.0	1.0	1.0	1.0
rs1790135	0.024	0.024	0.024	0.024	0.024	0.958	0.958	0.958	0.958	0.953	0.924	1.0	1.0	1.0	1.0	1.0
rs2102949	0.024	0.024	0.024	0.024	0.024	0.958	0.958	0.958	0.958	0.953	0.924	1.0	1.0	1.0	1.0	1.0
rs4460848	0.024	0.024	0.024	0.024	0.024	0.958	0.958	0.958	0.958	0.953	0.924	1.0	1.0	1.0	1.0	1.0
rs1716180	0.024	0.024	0.024	0.024	0.024	0.958	0.958	0.958	0.958	0.953	0.924	1.0	1.0	1.0	1.0	1.0
