## Supplemental Dataset 4 for "State-Dependent 3D Enhancer Architecture Resolves a Shared Schizophrenia and Multiple Sclerosis Ketone and Lactate Sensing Logic Gate": r2_89505273-8029-4ca6-bd18-7f776f92ebc6.txt

RS_number	rs10773152	rs7135419	rs34129612	rs4758662	rs4758643	rs883562	rs3759115	rs55742290	rs3741530	rs28755851	rs7975763	rs2851447	rs1790135	rs2102949	rs4460848	rs1716180
rs10773152	1.0	1.0	1.0	1.0	1.0	0.0	0.0	0.0	0.0	0.0	0.001	0.0	0.0	0.0	0.0	0.0
rs7135419	1.0	1.0	1.0	1.0	1.0	0.0	0.0	0.0	0.0	0.0	0.001	0.0	0.0	0.0	0.0	0.0
rs34129612	1.0	1.0	1.0	1.0	1.0	0.0	0.0	0.0	0.0	0.0	0.001	0.0	0.0	0.0	0.0	0.0
rs4758662	1.0	1.0	1.0	1.0	1.0	0.0	0.0	0.0	0.0	0.0	0.001	0.0	0.0	0.0	0.0	0.0
rs4758643	1.0	1.0	1.0	1.0	1.0	0.0	0.0	0.0	0.0	0.0	0.001	0.0	0.0	0.0	0.0	0.0
rs883562	0.0	0.0	0.0	0.0	0.0	1.0	1.0	1.0	1.0	0.986	0.609	0.779	0.783	0.783	0.783	0.783
rs3759115	0.0	0.0	0.0	0.0	0.0	1.0	1.0	1.0	1.0	0.986	0.609	0.779	0.783	0.783	0.783	0.783
rs55742290	0.0	0.0	0.0	0.0	0.0	1.0	1.0	1.0	1.0	0.986	0.609	0.779	0.783	0.783	0.783	0.783
rs3741530	0.0	0.0	0.0	0.0	0.0	1.0	1.0	1.0	1.0	0.986	0.609	0.779	0.783	0.783	0.783	0.783
rs28755851	0.0	0.0	0.0	0.0	0.0	0.986	0.986	0.986	0.986	1.0	0.62	0.774	0.779	0.779	0.779	0.779
rs7975763	0.001	0.001	0.001	0.001	0.001	0.609	0.609	0.609	0.609	0.62	1.0	0.614	0.618	0.618	0.618	0.618
rs2851447	0.0	0.0	0.0	0.0	0.0	0.779	0.779	0.779	0.779	0.774	0.614	1.0	0.995	0.995	0.995	0.995
rs1790135	0.0	0.0	0.0	0.0	0.0	0.783	0.783	0.783	0.783	0.779	0.618	0.995	1.0	1.0	1.0	1.0
rs2102949	0.0	0.0	0.0	0.0	0.0	0.783	0.783	0.783	0.783	0.779	0.618	0.995	1.0	1.0	1.0	1.0
rs4460848	0.0	0.0	0.0	0.0	0.0	0.783	0.783	0.783	0.783	0.779	0.618	0.995	1.0	1.0	1.0	1.0
rs1716180	0.0	0.0	0.0	0.0	0.0	0.783	0.783	0.783	0.783	0.779	0.618	0.995	1.0	1.0	1.0	1.0
