## Supplemental Dataset 5 for "State-Dependent 3D Enhancer Architecture Resolves a Shared Schizophrenia and Multiple Sclerosis Ketone and Lactate Sensing Logic Gate": coloc_input_HCAR1.tsv

snp	pval_gwas	pval_eqtl	N_gwas	N_eqtl	MAF
rs1790135	6.908e-24	0.00382217	130000	500	0.1
rs2102949	7.052e-24	0.00382217	130000	500	0.1
rs4460848	9.122e-24	0.00374853	130000	500	0.1
rs1716180	9.232e-24	0.00374853	130000	500	0.1
rs2851447	1.028e-23	0.00380637	130000	500	0.1
rs2851443	1.05e-23	0.00376646	130000	500	0.1
rs3018099	1.172e-23	0.00371232	130000	500	0.1
rs11057189	1.256e-23	0.00374853	130000	500	0.1
rs1615350	1.3039999999999998e-22	0.00589449	130000	500	0.1
rs1727302	4.309e-22	0.00612996	130000	500	0.1
rs10848428	1.858e-19	0.00277923	130000	500	0.1
rs3741530	2.777e-19	0.00193879	130000	500	0.1
rs12425850	2.976e-19	0.00220267	130000	500	0.1
rs4148863	3.059e-19	0.00266394	130000	500	0.1
rs12229700	3.27e-19	0.00245886	130000	500	0.1
rs55742290	3.381e-19	0.00192464	130000	500	0.1
rs1716184	3.425e-19	0.00293661	130000	500	0.1
rs12425009	3.659e-19	0.00222526	130000	500	0.1
rs1790094	3.761e-19	0.00189936	130000	500	0.1
rs1616484	3.94e-19	0.00251171	130000	500	0.1
rs11608811	4.144e-19	0.00249526	130000	500	0.1
rs28755851	4.155e-19	0.00216655	130000	500	0.1
rs883562	4.371e-19	0.00213595	130000	500	0.1
rs3759115	4.374e-19	0.0022556	130000	500	0.1
rs1727286	4.762e-19	0.00248651	130000	500	0.1
rs884956	4.799e-19	0.00213635	130000	500	0.1
rs1984658	4.945e-19	0.00212964	130000	500	0.1
rs11610710	5.316e-19	0.00248651	130000	500	0.1
rs1790088	5.367e-19	0.00247909	130000	500	0.1
rs1790129	6.154e-19	0.00237193	130000	500	0.1
rs7305511	6.591e-19	0.00288447	130000	500	0.1
rs7135296	6.751e-19	0.00266577	130000	500	0.1
rs1790121	7.52e-19	0.00353418	130000	500	0.1
rs1727305	7.687e-19	0.00293222	130000	500	0.1
rs1790134	7.72e-19	0.00248814	130000	500	0.1
rs11613937	8.126e-19	0.00317608	130000	500	0.1
rs1727293	8.263e-19	0.00321418	130000	500	0.1
rs1790122	8.388e-19	0.0035325	130000	500	0.1
rs10773921	8.51e-19	0.00360316	130000	500	0.1
rs1611973	9.49e-19	0.00286763	130000	500	0.1
rs7957096	9.499e-19	0.00255911	130000	500	0.1
rs1051434	9.891e-19	0.00322778	130000	500	0.1
rs949143	1.233e-18	0.00349393	130000	500	0.1
rs1790106	1.243e-18	0.00349393	130000	500	0.1
rs1727295	4.534e-18	0.00167939	130000	500	0.1
rs7296418	6.028e-18	0.00185261	130000	500	0.1
rs1727307	7.452e-18	0.00229265	130000	500	0.1
rs1727312	7.812e-18	0.00321556	130000	500	0.1
rs61955214	1.299e-17	0.00317496	130000	500	0.1
rs61955196	1.497e-17	0.00145149	130000	500	0.1
rs4148862	2.798e-17	0.00227604	130000	500	0.1
rs4275659	2.862e-17	0.00204818	130000	500	0.1
rs77250160	1.236e-13	0.0400659	130000	500	0.1
rs2510885	1.254e-13	0.0186317	130000	500	0.1
rs1790119	1.377e-13	0.0186141	130000	500	0.1
rs78856743	1.675e-13	0.0398737	130000	500	0.1
rs1727294	1.971e-13	0.0186317	130000	500	0.1
rs75338498	2.775e-13	0.03047	130000	500	0.1
rs61041384	4.191e-13	0.0400152	130000	500	0.1
rs3759111	5.373e-13	0.0288619	130000	500	0.1
rs74917517	5.382e-13	0.0305838	130000	500	0.1
rs61187102	5.631e-13	0.0398814	130000	500	0.1
rs4759407	5.642e-13	0.0305011	130000	500	0.1
rs75648402	5.673e-13	0.0305011	130000	500	0.1
rs60296110	5.677e-13	0.0305011	130000	500	0.1
rs76095298	5.723e-13	0.0302417	130000	500	0.1
rs76872194	5.757e-13	0.0301608	130000	500	0.1
rs74240769	5.92e-13	0.0305011	130000	500	0.1
rs79169804	5.929e-13	0.0305011	130000	500	0.1
rs77015199	5.951e-13	0.0304951	130000	500	0.1
rs150378933	5.952e-13	0.03065	130000	500	0.1
rs74240768	5.971e-13	0.0305011	130000	500	0.1
rs138377250	5.993e-13	0.0302417	130000	500	0.1
rs79033960	6.257e-13	0.0305011	130000	500	0.1
rs74703625	6.355e-13	0.039919	130000	500	0.1
rs4759367	6.472e-13	0.0406429	130000	500	0.1
rs58991895	7.092e-13	0.039919	130000	500	0.1
rs1617156	8.25e-13	0.020488	130000	500	0.1
rs74240770	8.508e-13	0.0287993	130000	500	0.1
rs74240771	9.616e-13	0.0305233	130000	500	0.1
rs937564	9.673e-13	0.0152792	130000	500	0.1
rs1463877	1.067e-12	0.0163749	130000	500	0.1
rs520088	1.924e-12	0.0185443	130000	500	0.1
rs883263	2.582e-12	0.016309	130000	500	0.1
rs655293	3.14e-12	0.0185253	130000	500	0.1
rs1727306	3.751e-12	0.026292	130000	500	0.1
rs1790125	3.751e-12	0.0260623	130000	500	0.1
rs641760	4.096e-12	0.019606	130000	500	0.1
rs1790105	4.119e-12	0.026292	130000	500	0.1
rs10846478	4.304e-12	0.026292	130000	500	0.1
rs2851436	4.398e-12	0.026292	130000	500	0.1
rs2049114	4.861e-12	0.0266002	130000	500	0.1
rs1615694	4.931e-12	0.026292	130000	500	0.1
rs10772995	5.035e-12	0.0264862	130000	500	0.1
rs1790087	5.109e-12	0.0264862	130000	500	0.1
rs1716175	5.136e-12	0.0266002	130000	500	0.1
rs1716156	5.321e-12	0.026292	130000	500	0.1
rs1716158	5.321e-12	0.026292	130000	500	0.1
rs1716157	5.41e-12	0.026292	130000	500	0.1
rs7299943	5.911e-12	0.028825	130000	500	0.1
rs1716159	6.076e-12	0.026292	130000	500	0.1
rs1716173	6.604e-12	0.0266002	130000	500	0.1
rs585522	8.56e-12	0.0149395	130000	500	0.1
rs883563	8.785e-12	0.0113574	130000	500	0.1
rs2950537	8.896e-12	0.0148483	130000	500	0.1
rs1716164	8.934e-12	0.0145509	130000	500	0.1
rs1727300	9.454e-12	0.0145509	130000	500	0.1
rs1790124	9.602e-12	0.0145509	130000	500	0.1
rs1790095	1.078e-11	0.0154846	130000	500	0.1
rs1716182	1.093e-11	0.0154846	130000	500	0.1
rs1402274	1.099e-11	0.0154846	130000	500	0.1
rs1716177	1.12e-11	0.0148483	130000	500	0.1
rs3018098	1.127e-11	0.0148483	130000	500	0.1
rs2947099	1.131e-11	0.0148037	130000	500	0.1
rs1790126	1.144e-11	0.0154948	130000	500	0.1
rs1790100	1.15e-11	0.0148483	130000	500	0.1
rs7975763	1.151e-11	0.0179809	130000	500	0.1
rs1727290	1.17e-11	0.0154928	130000	500	0.1
rs1790098	1.189e-11	0.0148483	130000	500	0.1
rs1716176	1.195e-11	0.0148483	130000	500	0.1
rs11057192	1.251e-11	0.0154431	130000	500	0.1
rs10744148	1.338e-11	0.0154928	130000	500	0.1
rs2682434	1.338e-11	0.0154928	130000	500	0.1
rs2682426	1.368e-11	0.0146098	130000	500	0.1
rs10772996	1.411e-11	0.0155145	130000	500	0.1
rs4372492	1.43e-11	0.0159506	130000	500	0.1
rs1727325	1.434e-11	0.0154928	130000	500	0.1
rs1727323	1.524e-11	0.0154928	130000	500	0.1
rs1630820	2.32e-11	0.0134654	130000	500	0.1
rs1716162	6.194e-11	0.0216073	130000	500	0.1
rs1790120	1.025e-10	0.014985	130000	500	0.1
rs1790108	1.048e-10	0.0210049	130000	500	0.1
rs1716167	1.131e-10	0.0211123	130000	500	0.1
rs1790116	1.238e-10	0.0203355	130000	500	0.1
rs1727314	1.373e-10	0.0212738	130000	500	0.1
rs1618679	1.417e-10	0.0211401	130000	500	0.1
rs1621194	1.419e-10	0.0211401	130000	500	0.1
rs1716168	1.419e-10	0.0211401	130000	500	0.1
rs1727316	1.531e-10	0.0207848	130000	500	0.1
rs1727296	1.559e-10	0.0211401	130000	500	0.1
rs1716165	1.601e-10	0.0211401	130000	500	0.1
rs1790109	1.627e-10	0.0210689	130000	500	0.1
rs1716185	1.653e-10	0.0210689	130000	500	0.1
rs1627724	1.679e-10	0.0210689	130000	500	0.1
rs1727315	1.689e-10	0.0210689	130000	500	0.1
rs2851438	1.746e-10	0.0212738	130000	500	0.1
rs2695481	1.857e-10	0.0212738	130000	500	0.1
rs1047158	1.857e-10	0.0212738	130000	500	0.1
rs2682429	1.882e-10	0.0212738	130000	500	0.1
rs1051431	1.966e-10	0.0213466	130000	500	0.1
rs884548	2.136e-10	0.0151069	130000	500	0.1
rs4148856	2.362e-10	0.0101515	130000	500	0.1
rs1616131	2.519e-10	0.021066	130000	500	0.1
rs1616181	2.519e-10	0.021066	130000	500	0.1
rs1727318	2.583e-10	0.0210456	130000	500	0.1
rs2851441	2.674e-10	0.0210846	130000	500	0.1
rs1790090	2.696e-10	0.0210689	130000	500	0.1
rs1106241	2.748e-10	0.0210564	130000	500	0.1
rs2695482	2.782e-10	0.021075	130000	500	0.1
rs949142	2.882e-10	0.0210689	130000	500	0.1
rs75338281	3.064e-10	0.0465019	130000	500	0.1
rs71444568	3.405e-10	0.0145259	130000	500	0.1
rs1569068	3.479e-10	0.0213716	130000	500	0.1
rs77193970	4.933e-10	0.0481184	130000	500	0.1
rs74654764	5.164e-10	0.0483916	130000	500	0.1
rs4148857	5.707e-10	0.0494381	130000	500	0.1
rs4148858	5.718e-10	0.0493717	130000	500	0.1
rs4148859	5.744e-10	0.0494261	130000	500	0.1
rs7398697	6.208e-10	0.0473433	130000	500	0.1
rs78351440	7.042e-10	0.0459137	130000	500	0.1
rs4759362	7.057e-10	0.0481712	130000	500	0.1
rs4148864	7.159e-10	0.0347704	130000	500	0.1
rs3782289	9.254e-10	0.043984	130000	500	0.1
rs74418502	1.033e-09	0.0386876	130000	500	0.1
rs76446716	1.121e-09	0.00766826	130000	500	0.1
rs80024005	1.122e-09	0.00766826	130000	500	0.1
rs77402445	1.166e-09	0.0490658	130000	500	0.1
rs4148865	1.337e-09	0.0491086	130000	500	0.1
rs1727310	1.66e-09	0.0213594	130000	500	0.1
rs75438052	2.441e-09	0.040972	130000	500	0.1
rs78753733	2.56e-09	0.038458	130000	500	0.1
rs76205535	2.621e-09	0.0428436	130000	500	0.1
rs1790097	3.261e-09	0.0115301	130000	500	0.1
rs58182048	3.562e-09	0.00779721	130000	500	0.1
rs1727309	4.019e-09	0.021369	130000	500	0.1
rs75482067	4.224e-09	0.0232233	130000	500	0.1
rs2695478	4.382e-09	0.0117116	130000	500	0.1
rs1716174	4.747e-09	0.0213594	130000	500	0.1
rs80029885	5.137e-09	0.00737933	130000	500	0.1
rs12298664	5.157e-09	0.00733116	130000	500	0.1
rs12321131	5.51e-09	0.00779721	130000	500	0.1
rs79775390	5.578e-09	0.00779721	130000	500	0.1
rs1727311	5.58e-09	0.0213594	130000	500	0.1
rs11060065	5.595e-09	0.00779721	130000	500	0.1
rs11060064	5.824e-09	0.00779721	130000	500	0.1
rs1727324	5.996e-09	0.0111983	130000	500	0.1
rs2292139	6.056e-09	0.00730477	130000	500	0.1
rs75794148	6.057e-09	0.00779721	130000	500	0.1
rs12319654	6.102e-09	0.00737883	130000	500	0.1
rs76137672	6.654e-09	0.00729069	130000	500	0.1
rs9788290	6.684e-09	0.00771968	130000	500	0.1
rs1727322	6.754e-09	0.0111983	130000	500	0.1
rs2292131	7.452e-09	0.00737883	130000	500	0.1
rs77422670	7.64e-09	0.00771968	130000	500	0.1
rs1790123	7.996e-09	0.0214315	130000	500	0.1
rs79665790	8.094e-09	0.0431439	130000	500	0.1
rs75217947	8.234e-09	0.00728041	130000	500	0.1
rs11060208	8.419e-09	0.00742168	130000	500	0.1
rs4759360	8.438e-09	0.0495779	130000	500	0.1
rs11060209	8.457e-09	0.00742168	130000	500	0.1
rs75471208	8.565e-09	0.00755045	130000	500	0.1
rs1260294	8.633e-09	0.0151749	130000	500	0.1
rs78661168	9.015e-09	0.00737933	130000	500	0.1
rs2695479	9.188e-09	0.0111858	130000	500	0.1
rs111589530	1.072e-08	0.00737933	130000	500	0.1
rs2695476	1.131e-08	0.0111921	130000	500	0.1
rs2682433	1.17e-08	0.0117395	130000	500	0.1
rs12811109	1.278e-08	0.0120411	130000	500	0.1
rs78245747	1.303e-08	0.00733116	130000	500	0.1
rs77970074	1.372e-08	0.00771968	130000	500	0.1
rs12313600	1.378e-08	0.0360998	130000	500	0.1
rs12297553	1.518e-08	0.0249135	130000	500	0.1
rs60308342	1.542e-08	0.00739221	130000	500	0.1
rs1270594	1.64e-08	0.0112031	130000	500	0.1
rs12318871	1.755e-08	0.0361595	130000	500	0.1
rs12313538	1.756e-08	0.0361595	130000	500	0.1
rs12314494	1.892e-08	0.00722449	130000	500	0.1
rs77908463	2.079e-08	0.0231427	130000	500	0.1
rs80105191	2.262e-08	0.00737414	130000	500	0.1
rs1979237	2.334e-08	0.00733116	130000	500	0.1
rs80172058	2.444e-08	0.0475322	130000	500	0.1
rs754080	2.514e-08	0.00733116	130000	500	0.1
rs937520	2.711e-08	0.0349633	130000	500	0.1
rs79433554	3.019e-08	0.0361595	130000	500	0.1
rs12298293	3.409e-08	0.0361595	130000	500	0.1
rs2649909	3.421e-08	0.0360081	130000	500	0.1
rs1727301	3.49e-08	0.0186577	130000	500	0.1
rs12315520	3.532e-08	0.0361595	130000	500	0.1
rs2682427	3.779e-08	0.0241379	130000	500	0.1
rs7132277	3.794e-08	0.0216516	130000	500	0.1
rs59922385	3.925e-08	0.00737933	130000	500	0.1
rs1799618	3.958e-08	0.00737933	130000	500	0.1
rs1671685	4.145e-08	0.00737933	130000	500	0.1
rs1696349	4.148e-08	0.00737933	130000	500	0.1
rs1696326	4.262e-08	0.00748832	130000	500	0.1
rs1727313	4.414e-08	0.0173183	130000	500	0.1
rs1106240	5.141e-08	0.0174584	130000	500	0.1
rs2649908	5.185e-08	0.0078028	130000	500	0.1
rs1727317	7.314e-08	0.0167952	130000	500	0.1
rs3897102	7.93e-08	0.0371304	130000	500	0.1
rs735378	8.752e-08	0.00733116	130000	500	0.1
rs12314544	1.024e-07	0.00737883	130000	500	0.1
rs12299742	1.107e-07	0.00739249	130000	500	0.1
rs4759400	1.29e-07	0.0291322	130000	500	0.1
rs839360	1.344e-07	0.0375339	130000	500	0.1
rs1617434	1.461e-07	0.017204	130000	500	0.1
rs1979236	1.463e-07	0.00733116	130000	500	0.1
rs10744147	1.533e-07	0.0173183	130000	500	0.1
rs76630990	1.831e-07	0.00737883	130000	500	0.1
rs77329346	1.832e-07	0.0371989	130000	500	0.1
rs79798267	1.844e-07	0.00737883	130000	500	0.1
rs10847980	2.349e-07	0.0229949	130000	500	0.1
rs10846830	3.953e-07	0.0405876	130000	500	0.1
rs79454364	6.271e-07	0.00906192	130000	500	0.1
rs4758667	7.029e-07	0.0336771	130000	500	0.1
rs10773088	7.453e-07	0.0416481	130000	500	0.1
rs7953007	8.042e-07	0.0448294	130000	500	0.1
rs12372756	8.112e-07	0.0344528	130000	500	0.1
rs7974262	8.837e-07	0.0458445	130000	500	0.1
rs7956480	9.003e-07	0.0470237	130000	500	0.1
rs7975747	9.179e-07	0.0344548	130000	500	0.1
rs1553179	1.08e-06	0.0439429	130000	500	0.1
rs4039670	1.101e-06	0.0440129	130000	500	0.1
rs11609798	1.131e-06	0.0353151	130000	500	0.1
rs2173582	1.204e-06	0.0439198	130000	500	0.1
rs7970007	1.366e-06	0.0378185	130000	500	0.1
rs10846664	1.369e-06	0.0422004	130000	500	0.1
rs11060708	1.426e-06	0.0231142	130000	500	0.1
rs113929599	1.427e-06	0.0252714	130000	500	0.1
rs11060853	1.435e-06	0.0239141	130000	500	0.1
rs2271050	1.998e-06	0.00544658	130000	500	0.1
rs4148866	2.041e-06	0.0467988	130000	500	0.1
rs10846714	2.618e-06	0.0293795	130000	500	0.1
rs9788228	2.661e-06	0.0290299	130000	500	0.1
rs74615202	2.819e-06	0.018978	130000	500	0.1
rs4758693	2.947e-06	0.0313454	130000	500	0.1
rs3817011	3.758e-06	0.0390632	130000	500	0.1
rs12303328	4.056e-06	0.00717	130000	500	0.1
rs78462864	4.161e-06	0.00717	130000	500	0.1
rs11058034	4.518e-06	0.0368361	130000	500	0.1
rs1532579	5.076e-06	0.0474993	130000	500	0.1
rs7978119	5.206e-06	0.0370366	130000	500	0.1
rs7959550	5.257e-06	0.0498557	130000	500	0.1
rs1392142	5.401e-06	0.0250976	130000	500	0.1
rs7305360	5.522e-06	0.0331546	130000	500	0.1
rs12314643	5.54e-06	0.0328598	130000	500	0.1
rs7397299	5.697e-06	0.0444798	130000	500	0.1
rs7972832	5.728e-06	0.0436158	130000	500	0.1
rs10161488	5.909e-06	0.0322294	130000	500	0.1
rs7973480	5.962e-06	0.0322294	130000	500	0.1
rs7961258	6.153e-06	0.0322294	130000	500	0.1
rs7964981	6.437e-06	0.0480052	130000	500	0.1
rs10161534	6.442e-06	0.0371469	130000	500	0.1
rs10734915	6.757e-06	0.0371469	130000	500	0.1
rs4758666	6.863e-06	0.03284	130000	500	0.1
rs10744192	7.178e-06	0.0334504	130000	500	0.1
rs74985067	7.45e-06	0.00707776	130000	500	0.1
rs2851437	7.667e-06	0.0409003	130000	500	0.1
rs2341438	7.964e-06	0.0497116	130000	500	0.1
rs10846920	8.669e-06	0.0366284	130000	500	0.1
rs73230058	9.257e-06	0.0497508	130000	500	0.1
rs10744422	9.274e-06	0.0436175	130000	500	0.1
rs7963773	9.372e-06	0.0450805	130000	500	0.1
rs1553178	9.565e-06	0.0316771	130000	500	0.1
rs10734924	9.826e-06	0.0410623	130000	500	0.1
