## Supplemental Dataset 5 for "State-Dependent 3D Enhancer Architecture Resolves a Shared Schizophrenia and Multiple Sclerosis Ketone and Lactate Sensing Logic Gate": coloc_input_HCAR2.tsv

snp	pval_gwas	pval_eqtl	N_gwas	N_eqtl	MAF
rs1790135	6.908e-24	0.0121132	130000	500	0.1
rs2102949	7.052e-24	0.0121132	130000	500	0.1
rs4460848	9.122e-24	0.0124886	130000	500	0.1
rs1716180	9.232e-24	0.0124886	130000	500	0.1
rs2851447	1.028e-23	0.012021	130000	500	0.1
rs2851443	1.05e-23	0.0125332	130000	500	0.1
rs3018099	1.172e-23	0.0124599	130000	500	0.1
rs11057189	1.256e-23	0.0124886	130000	500	0.1
rs1615350	1.3039999999999998e-22	0.0104411	130000	500	0.1
rs1727302	4.309e-22	0.009675	130000	500	0.1
rs10848428	1.858e-19	0.0388925	130000	500	0.1
rs3741530	2.777e-19	0.0428632	130000	500	0.1
rs12425850	2.976e-19	0.040228	130000	500	0.1
rs4148863	3.059e-19	0.0425245	130000	500	0.1
rs12229700	3.27e-19	0.0478365	130000	500	0.1
rs55742290	3.381e-19	0.0453102	130000	500	0.1
rs1716184	3.425e-19	0.00653231	130000	500	0.1
rs12425009	3.659e-19	0.0401653	130000	500	0.1
rs1790094	3.761e-19	0.00555084	130000	500	0.1
rs1616484	3.94e-19	0.00774099	130000	500	0.1
rs11608811	4.144e-19	0.00888602	130000	500	0.1
rs28755851	4.155e-19	0.0389246	130000	500	0.1
rs883562	4.371e-19	0.0113079	130000	500	0.1
rs3759115	4.374e-19	0.0429231	130000	500	0.1
rs1727286	4.762e-19	0.00807154	130000	500	0.1
rs884956	4.799e-19	0.0429591	130000	500	0.1
rs1984658	4.945e-19	0.0120232	130000	500	0.1
rs11610710	5.316e-19	0.043367	130000	500	0.1
rs1790088	5.367e-19	0.00715379	130000	500	0.1
rs1790129	6.154e-19	0.00805208	130000	500	0.1
rs7305511	6.591e-19	0.0361141	130000	500	0.1
rs7135296	6.751e-19	0.0103869	130000	500	0.1
rs1790121	7.52e-19	0.0428815	130000	500	0.1
rs1727305	7.687e-19	0.00653231	130000	500	0.1
rs1790134	7.72e-19	0.00808422	130000	500	0.1
rs11613937	8.126e-19	0.0489338	130000	500	0.1
rs1727293	8.263e-19	0.0493314	130000	500	0.1
rs1790122	8.388e-19	0.00559637	130000	500	0.1
rs10773921	8.51e-19	0.0403579	130000	500	0.1
rs1611973	9.49e-19	0.00651164	130000	500	0.1
rs7957096	9.499e-19	0.0281121	130000	500	0.1
rs1051434	9.891e-19	0.00639599	130000	500	0.1
rs949143	1.233e-18	0.0428154	130000	500	0.1
rs1790106	1.243e-18	0.0348837	130000	500	0.1
rs1727295	4.534e-18	0.00388665	130000	500	0.1
rs7296418	6.028e-18	0.0414436	130000	500	0.1
rs1727307	7.452e-18	0.0185928	130000	500	0.1
rs1727312	7.812e-18	0.00665118	130000	500	0.1
rs61955214	1.299e-17	0.00903255	130000	500	0.1
rs61955196	1.497e-17	0.0440045	130000	500	0.1
rs4148862	2.798e-17	0.0387998	130000	500	0.1
rs4275659	2.862e-17	0.0301983	130000	500	0.1
rs77250160	1.236e-13	0.0260924	130000	500	0.1
rs2510885	1.254e-13	0.00446545	130000	500	0.1
rs1790119	1.377e-13	0.0226541	130000	500	0.1
rs78856743	1.675e-13	0.0259435	130000	500	0.1
rs1727294	1.971e-13	0.00446545	130000	500	0.1
rs75338498	2.775e-13	0.0247917	130000	500	0.1
rs61041384	4.191e-13	0.0106845	130000	500	0.1
rs3759111	5.373e-13	0.0158953	130000	500	0.1
rs74917517	5.382e-13	0.0273099	130000	500	0.1
rs61187102	5.631e-13	0.0374225	130000	500	0.1
rs4759407	5.642e-13	0.0241956	130000	500	0.1
rs75648402	5.673e-13	0.0241956	130000	500	0.1
rs60296110	5.677e-13	0.00641499	130000	500	0.1
rs76095298	5.723e-13	0.0237551	130000	500	0.1
rs76872194	5.757e-13	0.0064385	130000	500	0.1
rs3759113	5.777e-13	0.0407502	130000	500	0.1
rs74240769	5.92e-13	0.0241956	130000	500	0.1
rs79169804	5.929e-13	0.00641499	130000	500	0.1
rs77015199	5.951e-13	0.0154926	130000	500	0.1
rs150378933	5.952e-13	0.0243804	130000	500	0.1
rs74240768	5.971e-13	0.0241956	130000	500	0.1
rs138377250	5.993e-13	0.0064385	130000	500	0.1
rs79033960	6.257e-13	0.00641499	130000	500	0.1
rs74703625	6.355e-13	0.00575627	130000	500	0.1
rs4759367	6.472e-13	0.0158953	130000	500	0.1
rs58991895	7.092e-13	0.0252655	130000	500	0.1
rs1617156	8.25e-13	0.00578697	130000	500	0.1
rs74240770	8.508e-13	0.010502	130000	500	0.1
rs74240771	9.616e-13	0.00643111	130000	500	0.1
rs937564	9.673e-13	0.0366053	130000	500	0.1
rs1463877	1.067e-12	0.0088791	130000	500	0.1
rs79652218	1.583e-12	0.0380388	130000	500	0.1
rs520088	1.924e-12	0.0143166	130000	500	0.1
rs883263	2.582e-12	0.00832785	130000	500	0.1
rs78538199	2.789e-12	0.0313351	130000	500	0.1
rs76152284	2.836e-12	0.0220461	130000	500	0.1
rs77512518	3.072e-12	0.0313058	130000	500	0.1
rs4759406	3.106e-12	0.0220461	130000	500	0.1
rs655293	3.14e-12	0.00860705	130000	500	0.1
rs1727306	3.751e-12	0.0247193	130000	500	0.1
rs1790125	3.751e-12	0.0488097	130000	500	0.1
rs641760	4.096e-12	0.00878161	130000	500	0.1
rs1790105	4.119e-12	0.0247193	130000	500	0.1
rs10846478	4.304e-12	0.0247193	130000	500	0.1
rs2851436	4.398e-12	0.0247193	130000	500	0.1
rs2049114	4.861e-12	0.0493958	130000	500	0.1
rs1615694	4.931e-12	0.048468	130000	500	0.1
rs10772995	5.035e-12	0.0248065	130000	500	0.1
rs1790087	5.109e-12	0.0475002	130000	500	0.1
rs1716175	5.136e-12	0.0493089	130000	500	0.1
rs1716156	5.321e-12	0.0483165	130000	500	0.1
rs1716158	5.321e-12	0.0483165	130000	500	0.1
rs1716157	5.41e-12	0.0247193	130000	500	0.1
rs7299943	5.911e-12	0.0426307	130000	500	0.1
rs1716159	6.076e-12	0.0483165	130000	500	0.1
rs1716173	6.604e-12	0.049274	130000	500	0.1
rs585522	8.56e-12	0.0382126	130000	500	0.1
rs883563	8.785e-12	0.0197012	130000	500	0.1
rs2950537	8.896e-12	0.00577772	130000	500	0.1
rs1716164	8.934e-12	0.00572217	130000	500	0.1
rs1727300	9.454e-12	0.00572217	130000	500	0.1
rs1790124	9.602e-12	0.00572217	130000	500	0.1
rs1790095	1.078e-11	0.00593345	130000	500	0.1
rs1716182	1.093e-11	0.00593345	130000	500	0.1
rs1402274	1.099e-11	0.00593345	130000	500	0.1
rs1716177	1.12e-11	0.00577772	130000	500	0.1
rs3018098	1.127e-11	0.00577772	130000	500	0.1
rs2947099	1.131e-11	0.00578016	130000	500	0.1
rs1790126	1.144e-11	0.00593079	130000	500	0.1
rs1790100	1.15e-11	0.00577772	130000	500	0.1
rs7975763	1.151e-11	0.0112744	130000	500	0.1
rs1727290	1.17e-11	0.00593345	130000	500	0.1
rs1790098	1.189e-11	0.00577772	130000	500	0.1
rs1716176	1.195e-11	0.00577772	130000	500	0.1
rs11057192	1.251e-11	0.00594933	130000	500	0.1
rs10744148	1.338e-11	0.00593345	130000	500	0.1
rs2682434	1.338e-11	0.00593345	130000	500	0.1
rs2682426	1.368e-11	0.00720295	130000	500	0.1
rs10772996	1.411e-11	0.00595795	130000	500	0.1
rs4372492	1.43e-11	0.00602107	130000	500	0.1
rs1727325	1.434e-11	0.00593345	130000	500	0.1
rs1727323	1.524e-11	0.00593345	130000	500	0.1
rs1630820	2.32e-11	0.0395398	130000	500	0.1
rs1716162	6.194e-11	0.00458272	130000	500	0.1
rs1790120	1.025e-10	0.0141799	130000	500	0.1
rs1790108	1.048e-10	0.00456979	130000	500	0.1
rs1716167	1.131e-10	0.00470723	130000	500	0.1
rs1790116	1.238e-10	0.00497272	130000	500	0.1
rs1727314	1.373e-10	0.0046557	130000	500	0.1
rs1618679	1.417e-10	0.00471123	130000	500	0.1
rs1621194	1.419e-10	0.00471123	130000	500	0.1
rs1716168	1.419e-10	0.00471123	130000	500	0.1
rs1727316	1.531e-10	0.00379508	130000	500	0.1
rs1727296	1.559e-10	0.00471123	130000	500	0.1
rs1716165	1.601e-10	0.00471123	130000	500	0.1
rs1790109	1.627e-10	0.00456979	130000	500	0.1
rs1716185	1.653e-10	0.0046557	130000	500	0.1
rs1627724	1.679e-10	0.0046557	130000	500	0.1
rs1727315	1.689e-10	0.0046557	130000	500	0.1
rs2851438	1.746e-10	0.00471123	130000	500	0.1
rs2695481	1.857e-10	0.0046557	130000	500	0.1
rs1047158	1.857e-10	0.00471123	130000	500	0.1
rs2682429	1.882e-10	0.0046557	130000	500	0.1
rs1051431	1.966e-10	0.00495587	130000	500	0.1
rs884548	2.136e-10	0.00454524	130000	500	0.1
rs4148856	2.362e-10	0.0195185	130000	500	0.1
rs1616131	2.519e-10	0.00455123	130000	500	0.1
rs1616181	2.519e-10	0.0114003	130000	500	0.1
rs1727318	2.583e-10	0.00455015	130000	500	0.1
rs2851441	2.674e-10	0.0112991	130000	500	0.1
rs1790090	2.696e-10	0.0174767	130000	500	0.1
rs1106241	2.748e-10	0.0111644	130000	500	0.1
rs2695482	2.782e-10	0.011304	130000	500	0.1
rs949142	2.882e-10	0.0174767	130000	500	0.1
rs75338281	3.064e-10	0.00926623	130000	500	0.1
rs71444568	3.405e-10	0.0482882	130000	500	0.1
rs1569068	3.479e-10	0.0176947	130000	500	0.1
rs940904	4.271e-10	0.036683	130000	500	0.1
rs77193970	4.933e-10	0.0351699	130000	500	0.1
rs74654764	5.164e-10	0.0281421	130000	500	0.1
rs4148857	5.707e-10	0.00916235	130000	500	0.1
rs4148858	5.718e-10	0.00914371	130000	500	0.1
rs4148859	5.744e-10	0.00918014	130000	500	0.1
rs7398697	6.208e-10	0.0145457	130000	500	0.1
rs1568918	6.231e-10	0.0137864	130000	500	0.1
rs78351440	7.042e-10	0.0089431	130000	500	0.1
rs4759362	7.057e-10	0.00871792	130000	500	0.1
rs4148864	7.159e-10	0.0146967	130000	500	0.1
rs74954864	7.271e-10	0.0281502	130000	500	0.1
rs1716183	8.14e-10	0.0237549	130000	500	0.1
rs3782289	9.254e-10	0.0105838	130000	500	0.1
rs74418502	1.033e-09	0.012671	130000	500	0.1
rs75589918	1.111e-09	0.0220327	130000	500	0.1
rs77402445	1.166e-09	0.00913704	130000	500	0.1
rs4148865	1.337e-09	0.0102063	130000	500	0.1
rs79304919	1.564e-09	0.0215476	130000	500	0.1
rs1727310	1.66e-09	0.0391294	130000	500	0.1
rs75438052	2.441e-09	0.013109	130000	500	0.1
rs78753733	2.56e-09	0.00528229	130000	500	0.1
rs76205535	2.621e-09	0.0244661	130000	500	0.1
rs1790097	3.261e-09	0.0145977	130000	500	0.1
rs58182048	3.562e-09	0.0143976	130000	500	0.1
rs75482067	4.224e-09	0.0155886	130000	500	0.1
rs2695478	4.382e-09	0.0129855	130000	500	0.1
rs80029885	5.137e-09	0.00278144	130000	500	0.1
rs12298664	5.157e-09	0.0093519	130000	500	0.1
rs12321131	5.51e-09	0.0155886	130000	500	0.1
rs79775390	5.578e-09	0.0155886	130000	500	0.1
rs11060065	5.595e-09	0.0155886	130000	500	0.1
rs11060064	5.824e-09	0.0155886	130000	500	0.1
rs1727324	5.996e-09	0.01909	130000	500	0.1
rs2292139	6.056e-09	0.0120788	130000	500	0.1
rs75794148	6.057e-09	0.0155886	130000	500	0.1
rs12319654	6.102e-09	0.00934594	130000	500	0.1
rs76137672	6.654e-09	0.0119405	130000	500	0.1
rs9788290	6.684e-09	0.00578292	130000	500	0.1
rs1727322	6.754e-09	0.0151155	130000	500	0.1
rs1790099	6.964e-09	0.0051772	130000	500	0.1
rs2292131	7.452e-09	0.0119221	130000	500	0.1
rs77422670	7.64e-09	0.00608144	130000	500	0.1
rs1790123	7.996e-09	0.0491019	130000	500	0.1
rs79665790	8.094e-09	0.0238091	130000	500	0.1
rs75217947	8.234e-09	0.0119128	130000	500	0.1
rs11060208	8.419e-09	0.00275047	130000	500	0.1
rs4759360	8.438e-09	0.0450156	130000	500	0.1
rs11060209	8.457e-09	0.00275047	130000	500	0.1
rs12820906	8.511e-09	0.026202	130000	500	0.1
rs75471208	8.565e-09	0.00256854	130000	500	0.1
rs1260294	8.633e-09	0.0484826	130000	500	0.1
rs78661168	9.015e-09	0.00275502	130000	500	0.1
rs2695479	9.188e-09	0.015106	130000	500	0.1
rs111589530	1.072e-08	0.00275502	130000	500	0.1
rs2695476	1.131e-08	0.015106	130000	500	0.1
rs2682433	1.17e-08	0.012635	130000	500	0.1
rs12811109	1.278e-08	0.0498564	130000	500	0.1
rs78245747	1.303e-08	0.00694872	130000	500	0.1
rs77970074	1.372e-08	0.00598473	130000	500	0.1
rs12313600	1.378e-08	0.0423562	130000	500	0.1
rs12297553	1.518e-08	0.0243849	130000	500	0.1
rs60308342	1.542e-08	0.00274707	130000	500	0.1
rs1270594	1.64e-08	0.0150846	130000	500	0.1
rs12318871	1.755e-08	0.0422242	130000	500	0.1
rs12313538	1.756e-08	0.0422242	130000	500	0.1
rs12314494	1.892e-08	0.0192931	130000	500	0.1
rs77908463	2.079e-08	0.0170919	130000	500	0.1
rs80105191	2.262e-08	0.0191405	130000	500	0.1
rs1979237	2.334e-08	0.0147913	130000	500	0.1
rs80172058	2.444e-08	0.045702	130000	500	0.1
rs754080	2.514e-08	0.0148298	130000	500	0.1
rs937520	2.711e-08	0.0268977	130000	500	0.1
rs79433554	3.019e-08	0.02592	130000	500	0.1
rs12298293	3.409e-08	0.02592	130000	500	0.1
rs2649909	3.421e-08	0.000638527	130000	500	0.1
rs1727301	3.49e-08	0.00771289	130000	500	0.1
rs12315520	3.532e-08	0.02592	130000	500	0.1
rs2682427	3.779e-08	0.00686552	130000	500	0.1
rs7132277	3.794e-08	0.0255891	130000	500	0.1
rs59922385	3.925e-08	0.000639333	130000	500	0.1
rs1799618	3.958e-08	0.00063973	130000	500	0.1
rs1671685	4.145e-08	0.00063973	130000	500	0.1
rs1696349	4.148e-08	0.00063973	130000	500	0.1
rs1696326	4.262e-08	0.000598102	130000	500	0.1
rs1727313	4.414e-08	0.0119372	130000	500	0.1
rs1106240	5.141e-08	0.0108578	130000	500	0.1
rs2649908	5.185e-08	0.000704081	130000	500	0.1
rs1727317	7.314e-08	0.0115274	130000	500	0.1
rs3897102	7.93e-08	0.0185611	130000	500	0.1
rs735378	8.752e-08	0.00249992	130000	500	0.1
rs12314544	1.024e-07	0.00222684	130000	500	0.1
rs12299742	1.107e-07	0.0296884	130000	500	0.1
rs4759400	1.29e-07	0.0473309	130000	500	0.1
rs839360	1.344e-07	0.0133406	130000	500	0.1
rs1617434	1.461e-07	0.0120688	130000	500	0.1
rs1979236	1.463e-07	0.0298724	130000	500	0.1
rs10744147	1.533e-07	0.0120688	130000	500	0.1
rs76630990	1.831e-07	0.0298303	130000	500	0.1
rs77329346	1.832e-07	0.0468949	130000	500	0.1
rs79798267	1.844e-07	0.00221588	130000	500	0.1
rs10847980	2.349e-07	0.00118255	130000	500	0.1
rs4758662	2.529e-07	0.00910399	130000	500	0.1
rs4758643	2.679e-07	0.0476764	130000	500	0.1
rs34129612	2.82e-07	0.0053341	130000	500	0.1
rs7135419	2.874e-07	0.00910199	130000	500	0.1
rs10773152	3.023e-07	0.00911049	130000	500	0.1
rs10846792	3.135e-07	0.00705949	130000	500	0.1
rs10734918	3.234e-07	0.00910585	130000	500	0.1
rs6488958	3.524e-07	0.00524057	130000	500	0.1
rs10744211	3.534e-07	0.0053724	130000	500	0.1
rs7969429	3.576e-07	0.0066179	130000	500	0.1
rs11057882	3.79e-07	0.0058395	130000	500	0.1
rs6488951	3.833e-07	0.0058395	130000	500	0.1
rs10846830	3.953e-07	0.00524491	130000	500	0.1
rs11058209	5.29e-07	0.0471005	130000	500	0.1
rs1818050	5.556e-07	0.00638776	130000	500	0.1
rs10744210	5.736e-07	0.0053724	130000	500	0.1
rs6489002	5.899e-07	0.0476764	130000	500	0.1
rs10744208	6.009e-07	0.0476764	130000	500	0.1
rs113841747	6.288e-07	0.00654114	130000	500	0.1
rs2341439	6.969e-07	0.00645397	130000	500	0.1
rs4758667	7.029e-07	0.0122301	130000	500	0.1
rs2100500	7.139e-07	0.00515081	130000	500	0.1
rs10773088	7.453e-07	0.00819028	130000	500	0.1
rs10744209	7.67e-07	0.0476764	130000	500	0.1
rs7953007	8.042e-07	0.00981333	130000	500	0.1
rs10846699	8.103e-07	0.0076684	130000	500	0.1
rs12372756	8.112e-07	0.00982649	130000	500	0.1
rs7973869	8.456e-07	0.00420544	130000	500	0.1
rs7974262	8.837e-07	0.0495178	130000	500	0.1
rs7956480	9.003e-07	0.010394	130000	500	0.1
rs7975747	9.179e-07	0.0105381	130000	500	0.1
rs113869830	9.461e-07	0.0070744	130000	500	0.1
rs12581249	1.012e-06	0.0066296	130000	500	0.1
rs11616082	1.029e-06	0.00403154	130000	500	0.1
rs11057786	1.037e-06	0.00763059	130000	500	0.1
rs11057797	1.046e-06	0.00664154	130000	500	0.1
rs76385829	1.064e-06	0.00804314	130000	500	0.1
rs10773104	1.076e-06	0.00763059	130000	500	0.1
rs1553179	1.08e-06	0.00739101	130000	500	0.1
rs4039670	1.101e-06	0.00733106	130000	500	0.1
rs10846746	1.122e-06	0.00707603	130000	500	0.1
rs11609798	1.131e-06	0.0492681	130000	500	0.1
rs10773103	1.134e-06	0.00664154	130000	500	0.1
rs10773167	1.179e-06	0.0476764	130000	500	0.1
rs2173582	1.204e-06	0.0104807	130000	500	0.1
rs12321100	1.304e-06	0.0421043	130000	500	0.1
rs9788145	1.319e-06	0.00363078	130000	500	0.1
rs7970007	1.366e-06	0.0239989	130000	500	0.1
rs10846664	1.369e-06	0.00738034	130000	500	0.1
rs7294559	1.372e-06	0.00696089	130000	500	0.1
rs28730465	1.375e-06	0.00855806	130000	500	0.1
rs112066678	1.412e-06	0.0118206	130000	500	0.1
rs11060708	1.426e-06	0.0239184	130000	500	0.1
rs113929599	1.427e-06	0.0284648	130000	500	0.1
rs11060853	1.435e-06	0.0461313	130000	500	0.1
rs12298151	1.52e-06	0.0241729	130000	500	0.1
rs6488933	1.65e-06	0.00962646	130000	500	0.1
rs74741778	1.836e-06	0.00693583	130000	500	0.1
rs79426485	1.871e-06	0.00691778	130000	500	0.1
rs113956084	1.901e-06	0.00693583	130000	500	0.1
rs60469279	1.904e-06	0.014129	130000	500	0.1
rs2271050	1.998e-06	0.0499081	130000	500	0.1
rs75381856	2.007e-06	0.00693583	130000	500	0.1
rs80023119	2.008e-06	0.00691778	130000	500	0.1
rs4148866	2.041e-06	0.000896823	130000	500	0.1
rs78935817	2.095e-06	0.00757589	130000	500	0.1
rs11059953	2.172e-06	0.014129	130000	500	0.1
rs1671679	2.226e-06	0.0259867	130000	500	0.1
rs75481785	2.266e-06	0.0408016	130000	500	0.1
rs12316263	2.308e-06	0.0143143	130000	500	0.1
rs75955869	2.411e-06	0.0143143	130000	500	0.1
rs55834409	2.44e-06	0.00665113	130000	500	0.1
rs112064785	2.488e-06	0.0244119	130000	500	0.1
rs12319160	2.534e-06	0.0292796	130000	500	0.1
rs7303024	2.537e-06	0.00343498	130000	500	0.1
rs79350782	2.54e-06	0.0143143	130000	500	0.1
rs75789455	2.545e-06	0.0143042	130000	500	0.1
rs12303951	2.569e-06	0.014129	130000	500	0.1
rs78552965	2.603e-06	0.014173	130000	500	0.1
rs10846714	2.618e-06	0.041102	130000	500	0.1
rs56272219	2.647e-06	0.0245833	130000	500	0.1
rs12303270	2.652e-06	0.0251393	130000	500	0.1
rs12307038	2.657e-06	0.0250782	130000	500	0.1
rs12312837	2.66e-06	0.014129	130000	500	0.1
rs9788228	2.661e-06	0.00301142	130000	500	0.1
rs12302287	2.687e-06	0.0251393	130000	500	0.1
rs7952868	2.69e-06	0.0127931	130000	500	0.1
rs1803290	2.73e-06	0.0048579	130000	500	0.1
rs78501176	2.763e-06	0.0244119	130000	500	0.1
rs11836188	2.784e-06	0.00483414	130000	500	0.1
rs75389155	2.886e-06	0.0278346	130000	500	0.1
rs11059711	2.893e-06	0.00967473	130000	500	0.1
rs4758693	2.947e-06	0.0196171	130000	500	0.1
rs6488939	2.959e-06	0.00630563	130000	500	0.1
rs1727326	3.101e-06	0.00327329	130000	500	0.1
rs11059954	3.19e-06	0.0251393	130000	500	0.1
rs113903550	3.572e-06	0.02458	130000	500	0.1
rs74970176	3.629e-06	0.0143143	130000	500	0.1
rs7398014	3.712e-06	0.00592928	130000	500	0.1
rs3817095	3.73e-06	0.0143143	130000	500	0.1
rs12310386	3.749e-06	0.00906488	130000	500	0.1
rs3817011	3.758e-06	0.00974113	130000	500	0.1
rs61176973	3.897e-06	0.0244119	130000	500	0.1
rs78591962	3.91e-06	0.0143143	130000	500	0.1
rs12303328	4.056e-06	0.0134823	130000	500	0.1
rs59192320	4.16e-06	0.0285685	130000	500	0.1
rs78462864	4.161e-06	0.0134823	130000	500	0.1
rs10998	4.254e-06	0.0395341	130000	500	0.1
rs11058034	4.518e-06	0.0109812	130000	500	0.1
rs10466884	4.541e-06	0.00959351	130000	500	0.1
rs11059834	4.552e-06	0.0251256	130000	500	0.1
rs2271051	4.597e-06	0.0372875	130000	500	0.1
rs73421642	4.845e-06	0.0023609	130000	500	0.1
rs1532579	5.076e-06	0.00269332	130000	500	0.1
rs7978119	5.206e-06	0.00301757	130000	500	0.1
rs1973463	5.242e-06	0.00543434	130000	500	0.1
rs7959550	5.257e-06	0.0280154	130000	500	0.1
rs12313006	5.26e-06	0.00520422	130000	500	0.1
rs1392142	5.401e-06	0.00434382	130000	500	0.1
rs7305360	5.522e-06	0.00333724	130000	500	0.1
rs12314643	5.54e-06	0.0320208	130000	500	0.1
rs7397299	5.697e-06	0.0412265	130000	500	0.1
rs7972832	5.728e-06	0.030521	130000	500	0.1
rs10161488	5.909e-06	0.0106573	130000	500	0.1
rs7973480	5.962e-06	0.00264703	130000	500	0.1
rs7961258	6.153e-06	0.0323104	130000	500	0.1
rs11058233	6.153e-06	0.0451191	130000	500	0.1
rs7964981	6.437e-06	0.0372579	130000	500	0.1
rs10161534	6.442e-06	0.0394803	130000	500	0.1
rs12310901	6.445e-06	0.0220823	130000	500	0.1
rs10734915	6.757e-06	0.0394803	130000	500	0.1
rs4758666	6.863e-06	0.00435067	130000	500	0.1
rs10744192	7.178e-06	0.00422679	130000	500	0.1
rs74985067	7.45e-06	0.0136749	130000	500	0.1
rs2851437	7.667e-06	0.0275575	130000	500	0.1
rs2341438	7.964e-06	0.0304274	130000	500	0.1
rs10846688	8.631e-06	0.00985562	130000	500	0.1
rs10846920	8.669e-06	0.00299501	130000	500	0.1
rs1473553	8.889e-06	0.0395544	130000	500	0.1
rs4997380	9.122e-06	0.00985562	130000	500	0.1
rs73230058	9.257e-06	0.0364891	130000	500	0.1
rs7963773	9.372e-06	0.00643274	130000	500	0.1
rs1553178	9.565e-06	0.0208208	130000	500	0.1
rs10734924	9.826e-06	0.028053	130000	500	0.1
