## Supplemental Dataset 5 for "State-Dependent 3D Enhancer Architecture Resolves a Shared Schizophrenia and Multiple Sclerosis Ketone and Lactate Sensing Logic Gate": coloc_input_PITPNM2.tsv

snp	pval_gwas	pval_eqtl	N_gwas	N_eqtl	MAF
rs1790135	6.908e-24	0.0142184	130000	500	0.1
rs2102949	7.052e-24	0.012854	130000	500	0.1
rs4460848	9.122e-24	0.012854	130000	500	0.1
rs1716180	9.232e-24	0.012854	130000	500	0.1
rs2851447	1.028e-23	0.0141394	130000	500	0.1
rs2851443	1.05e-23	0.0128884	130000	500	0.1
rs3018099	1.172e-23	0.0125837	130000	500	0.1
rs11057189	1.256e-23	0.012854	130000	500	0.1
rs1615350	1.3039999999999998e-22	0.03995	130000	500	0.1
rs1727302	4.309e-22	0.0453632	130000	500	0.1
rs10848428	1.858e-19	0.0466879	130000	500	0.1
rs12425850	2.976e-19	0.0460067	130000	500	0.1
rs4148863	3.059e-19	0.0432717	130000	500	0.1
rs12229700	3.27e-19	0.049867	130000	500	0.1
rs55742290	3.381e-19	0.0465576	130000	500	0.1
rs1716184	3.425e-19	0.0442175	130000	500	0.1
rs12425009	3.659e-19	0.0466891	130000	500	0.1
rs1790094	3.761e-19	0.0381305	130000	500	0.1
rs1616484	3.94e-19	0.0494891	130000	500	0.1
rs11608811	4.144e-19	0.047169	130000	500	0.1
rs28755851	4.155e-19	0.0431912	130000	500	0.1
rs883562	4.371e-19	0.043347	130000	500	0.1
rs3759115	4.374e-19	0.0466927	130000	500	0.1
rs884956	4.799e-19	0.0433765	130000	500	0.1
rs1984658	4.945e-19	0.0464908	130000	500	0.1
rs1790088	5.367e-19	0.0487433	130000	500	0.1
rs1790121	7.52e-19	0.0437744	130000	500	0.1
rs1727305	7.687e-19	0.0424111	130000	500	0.1
rs1727293	8.263e-19	0.0448083	130000	500	0.1
rs1611973	9.49e-19	0.0440447	130000	500	0.1
rs7957096	9.499e-19	0.0279702	130000	500	0.1
rs1051434	9.891e-19	0.044422	130000	500	0.1
rs949143	1.233e-18	0.0399283	130000	500	0.1
rs1790106	1.243e-18	0.0391046	130000	500	0.1
rs1727295	4.534e-18	0.0494603	130000	500	0.1
rs1727312	7.812e-18	0.0440238	130000	500	0.1
rs61955214	1.299e-17	0.0214037	130000	500	0.1
rs61955196	1.497e-17	0.0281123	130000	500	0.1
rs4275659	2.862e-17	0.0493869	130000	500	0.1
rs2510885	1.254e-13	0.0396462	130000	500	0.1
rs1790119	1.377e-13	0.0396462	130000	500	0.1
rs1727294	1.971e-13	0.0396666	130000	500	0.1
rs1727306	3.751e-12	0.046107	130000	500	0.1
rs1790125	3.751e-12	0.046107	130000	500	0.1
rs1790105	4.119e-12	0.0459627	130000	500	0.1
rs10846478	4.304e-12	0.0459639	130000	500	0.1
rs2851436	4.398e-12	0.0459627	130000	500	0.1
rs2049114	4.861e-12	0.0463522	130000	500	0.1
rs1615694	4.931e-12	0.0459639	130000	500	0.1
rs10772995	5.035e-12	0.0463384	130000	500	0.1
rs1790087	5.109e-12	0.0463371	130000	500	0.1
rs1716175	5.136e-12	0.046413	130000	500	0.1
rs1716156	5.321e-12	0.0459639	130000	500	0.1
rs1716158	5.321e-12	0.0459639	130000	500	0.1
rs1716157	5.41e-12	0.0459627	130000	500	0.1
rs1716159	6.076e-12	0.0459627	130000	500	0.1
rs1716173	6.604e-12	0.0463522	130000	500	0.1
rs2950537	8.896e-12	0.0275749	130000	500	0.1
rs1716164	8.934e-12	0.0272704	130000	500	0.1
rs1727300	9.454e-12	0.0272704	130000	500	0.1
rs1790124	9.602e-12	0.0272684	130000	500	0.1
rs1790095	1.078e-11	0.02447	130000	500	0.1
rs1716182	1.093e-11	0.0244531	130000	500	0.1
rs1402274	1.099e-11	0.0244531	130000	500	0.1
rs1716177	1.12e-11	0.0275749	130000	500	0.1
rs3018098	1.127e-11	0.0275359	130000	500	0.1
rs2947099	1.131e-11	0.0246498	130000	500	0.1
rs1790126	1.144e-11	0.0244752	130000	500	0.1
rs1790100	1.15e-11	0.0275749	130000	500	0.1
rs1727290	1.17e-11	0.02447	130000	500	0.1
rs1790098	1.189e-11	0.0275749	130000	500	0.1
rs1716176	1.195e-11	0.0275749	130000	500	0.1
rs11057192	1.251e-11	0.0246482	130000	500	0.1
rs10744148	1.338e-11	0.0244556	130000	500	0.1
rs2682434	1.338e-11	0.0244556	130000	500	0.1
rs2682426	1.368e-11	0.0293087	130000	500	0.1
rs10772996	1.411e-11	0.0248271	130000	500	0.1
rs4372492	1.43e-11	0.021197	130000	500	0.1
rs1727325	1.434e-11	0.0244556	130000	500	0.1
rs1727323	1.524e-11	0.0244556	130000	500	0.1
rs1716162	6.194e-11	0.0197966	130000	500	0.1
rs1790116	1.238e-10	0.0397262	130000	500	0.1
rs884548	2.136e-10	0.0413261	130000	500	0.1
rs1616131	2.519e-10	0.035529	130000	500	0.1
rs1616181	2.519e-10	0.035529	130000	500	0.1
rs1727318	2.583e-10	0.0362505	130000	500	0.1
rs2851441	2.674e-10	0.0355216	130000	500	0.1
rs1790090	2.696e-10	0.0408933	130000	500	0.1
rs1106241	2.748e-10	0.0207592	130000	500	0.1
rs2695482	2.782e-10	0.0361047	130000	500	0.1
rs949142	2.882e-10	0.0155995	130000	500	0.1
rs75338281	3.064e-10	0.0316468	130000	500	0.1
rs1569068	3.479e-10	0.0154243	130000	500	0.1
rs77193970	4.933e-10	0.0330774	130000	500	0.1
rs74654764	5.164e-10	0.0333591	130000	500	0.1
rs4148857	5.707e-10	0.0313833	130000	500	0.1
rs4148858	5.718e-10	0.0313591	130000	500	0.1
rs4148859	5.744e-10	0.0313839	130000	500	0.1
rs7398697	6.208e-10	0.0351275	130000	500	0.1
rs1568918	6.231e-10	0.0366615	130000	500	0.1
rs78351440	7.042e-10	0.0332858	130000	500	0.1
rs4759362	7.057e-10	0.0332321	130000	500	0.1
rs4148864	7.159e-10	0.0476847	130000	500	0.1
rs74954864	7.271e-10	0.0383671	130000	500	0.1
rs3782289	9.254e-10	0.0420717	130000	500	0.1
rs75589918	1.111e-09	0.0322882	130000	500	0.1
rs77402445	1.166e-09	0.0313414	130000	500	0.1
rs4148865	1.337e-09	0.0304044	130000	500	0.1
rs75438052	2.441e-09	0.0437215	130000	500	0.1
rs78753733	2.56e-09	0.0445569	130000	500	0.1
rs76205535	2.621e-09	0.0195395	130000	500	0.1
rs58182048	3.562e-09	0.0258942	130000	500	0.1
rs75482067	4.224e-09	0.0273066	130000	500	0.1
rs80029885	5.137e-09	0.0249445	130000	500	0.1
rs12298664	5.157e-09	0.0474989	130000	500	0.1
rs12321131	5.51e-09	0.0271226	130000	500	0.1
rs79775390	5.578e-09	0.0271226	130000	500	0.1
rs11060065	5.595e-09	0.0271226	130000	500	0.1
rs11060064	5.824e-09	0.0271226	130000	500	0.1
rs2292139	6.056e-09	0.0389598	130000	500	0.1
rs75794148	6.057e-09	0.0271226	130000	500	0.1
rs12319654	6.102e-09	0.0475156	130000	500	0.1
rs76137672	6.654e-09	0.0389712	130000	500	0.1
rs9788290	6.684e-09	0.0259389	130000	500	0.1
rs1790099	6.964e-09	0.0133377	130000	500	0.1
rs2292131	7.452e-09	0.0475156	130000	500	0.1
rs77422670	7.64e-09	0.0271658	130000	500	0.1
rs79665790	8.094e-09	0.0206489	130000	500	0.1
rs11060208	8.419e-09	0.0277272	130000	500	0.1
rs4759360	8.438e-09	0.0490914	130000	500	0.1
rs11060209	8.457e-09	0.0277272	130000	500	0.1
rs12820906	8.511e-09	0.0469317	130000	500	0.1
rs75471208	8.565e-09	0.0270484	130000	500	0.1
rs78661168	9.015e-09	0.0277074	130000	500	0.1
rs111589530	1.072e-08	0.0277074	130000	500	0.1
rs77970074	1.372e-08	0.027169	130000	500	0.1
rs12313600	1.378e-08	0.0271452	130000	500	0.1
rs12297553	1.518e-08	0.0274093	130000	500	0.1
rs60308342	1.542e-08	0.0276876	130000	500	0.1
rs12318871	1.755e-08	0.0271859	130000	500	0.1
rs12313538	1.756e-08	0.0271859	130000	500	0.1
rs77908463	2.079e-08	0.0272831	130000	500	0.1
rs80172058	2.444e-08	0.0498969	130000	500	0.1
rs937520	2.711e-08	0.0264059	130000	500	0.1
rs79433554	3.019e-08	0.0271859	130000	500	0.1
rs12298293	3.409e-08	0.0271859	130000	500	0.1
rs2649909	3.421e-08	0.026579	130000	500	0.1
rs12315520	3.532e-08	0.0271859	130000	500	0.1
rs59922385	3.925e-08	0.0277074	130000	500	0.1
rs1799618	3.958e-08	0.0277074	130000	500	0.1
rs1671685	4.145e-08	0.0277074	130000	500	0.1
rs1696349	4.148e-08	0.0277074	130000	500	0.1
rs1696326	4.262e-08	0.0280158	130000	500	0.1
rs2649908	5.185e-08	0.0262812	130000	500	0.1
rs3897102	7.93e-08	0.0436196	130000	500	0.1
rs839360	1.344e-07	0.0259884	130000	500	0.1
rs10847980	2.349e-07	0.00549604	130000	500	0.1
rs4758662	2.529e-07	0.0351469	130000	500	0.1
rs4758643	2.679e-07	0.0351469	130000	500	0.1
rs34129612	2.82e-07	0.00473118	130000	500	0.1
rs7135419	2.874e-07	0.00471715	130000	500	0.1
rs10773152	3.023e-07	0.00472076	130000	500	0.1
rs10846792	3.135e-07	0.0399713	130000	500	0.1
rs10734918	3.234e-07	0.0369054	130000	500	0.1
rs6488958	3.524e-07	0.0373827	130000	500	0.1
rs10744211	3.534e-07	0.0238539	130000	500	0.1
rs7969429	3.576e-07	0.00629968	130000	500	0.1
rs11057882	3.79e-07	0.00629968	130000	500	0.1
rs6488951	3.833e-07	0.00873486	130000	500	0.1
rs10846830	3.953e-07	0.00473435	130000	500	0.1
rs11058209	5.29e-07	0.0224394	130000	500	0.1
rs1818050	5.556e-07	0.00962327	130000	500	0.1
rs10744210	5.736e-07	0.0231379	130000	500	0.1
rs6489002	5.899e-07	0.00660943	130000	500	0.1
rs10744208	6.009e-07	0.0231942	130000	500	0.1
rs113841747	6.288e-07	0.00695173	130000	500	0.1
rs2341439	6.969e-07	0.00728247	130000	500	0.1
rs4758667	7.029e-07	0.00387185	130000	500	0.1
rs10773088	7.453e-07	0.0087874	130000	500	0.1
rs10744209	7.67e-07	0.00808133	130000	500	0.1
rs7953007	8.042e-07	0.0284804	130000	500	0.1
rs10846699	8.103e-07	0.0074663	130000	500	0.1
rs12372756	8.112e-07	0.0285853	130000	500	0.1
rs7973869	8.456e-07	0.00858683	130000	500	0.1
rs7974262	8.837e-07	0.00706305	130000	500	0.1
rs7956480	9.003e-07	0.00612626	130000	500	0.1
rs7975747	9.179e-07	0.0286063	130000	500	0.1
rs113869830	9.461e-07	0.00707572	130000	500	0.1
rs12581249	1.012e-06	0.00769545	130000	500	0.1
rs11616082	1.029e-06	0.00631771	130000	500	0.1
rs11057786	1.037e-06	0.00769131	130000	500	0.1
rs11057797	1.046e-06	0.00769131	130000	500	0.1
rs76385829	1.064e-06	0.043173	130000	500	0.1
rs10773104	1.076e-06	0.00772268	130000	500	0.1
rs1553179	1.08e-06	0.0288693	130000	500	0.1
rs4039670	1.101e-06	0.00811277	130000	500	0.1
rs10846746	1.122e-06	0.00721968	130000	500	0.1
rs10773103	1.134e-06	0.00742059	130000	500	0.1
rs10773167	1.179e-06	0.00972577	130000	500	0.1
rs2173582	1.204e-06	0.0288214	130000	500	0.1
rs12321100	1.304e-06	0.0427819	130000	500	0.1
rs9788145	1.319e-06	0.00473464	130000	500	0.1
rs10846664	1.369e-06	0.00612626	130000	500	0.1
rs7294559	1.372e-06	0.0288693	130000	500	0.1
rs28730465	1.375e-06	0.00767503	130000	500	0.1
rs112066678	1.412e-06	0.0332007	130000	500	0.1
rs11060708	1.426e-06	0.0267915	130000	500	0.1
rs12298151	1.52e-06	0.0440776	130000	500	0.1
rs6488933	1.65e-06	0.0292587	130000	500	0.1
rs74741778	1.836e-06	0.0425803	130000	500	0.1
rs79426485	1.871e-06	0.0425803	130000	500	0.1
rs113956084	1.901e-06	0.0425803	130000	500	0.1
rs2271050	1.998e-06	0.0361633	130000	500	0.1
rs80023119	2.008e-06	0.0425803	130000	500	0.1
rs78935817	2.095e-06	0.0421296	130000	500	0.1
rs75481785	2.266e-06	0.0431185	130000	500	0.1
rs55834409	2.44e-06	0.00774589	130000	500	0.1
rs56272219	2.647e-06	0.0430752	130000	500	0.1
rs7952868	2.69e-06	0.0102016	130000	500	0.1
rs1803290	2.73e-06	0.00742059	130000	500	0.1
rs11836188	2.784e-06	0.00757623	130000	500	0.1
rs74615202	2.819e-06	0.0445402	130000	500	0.1
rs75389155	2.886e-06	0.0494969	130000	500	0.1
rs6488939	2.959e-06	0.0380142	130000	500	0.1
rs7398014	3.712e-06	0.0145225	130000	500	0.1
rs3817011	3.758e-06	0.0113666	130000	500	0.1
rs12303328	4.056e-06	0.0353654	130000	500	0.1
rs59192320	4.16e-06	0.0434839	130000	500	0.1
rs78462864	4.161e-06	0.0353654	130000	500	0.1
rs10998	4.254e-06	0.0142796	130000	500	0.1
rs11058034	4.518e-06	0.00441024	130000	500	0.1
rs2271051	4.597e-06	0.0440226	130000	500	0.1
rs1973463	5.242e-06	0.0248081	130000	500	0.1
rs12314643	5.54e-06	0.0440434	130000	500	0.1
rs7397299	5.697e-06	0.0484732	130000	500	0.1
rs11058233	6.153e-06	0.0168239	130000	500	0.1
rs10161534	6.442e-06	0.00918108	130000	500	0.1
rs10734915	6.757e-06	0.00918108	130000	500	0.1
rs4758666	6.863e-06	0.0401585	130000	500	0.1
rs10744192	7.178e-06	0.0408239	130000	500	0.1
rs74985067	7.45e-06	0.0423268	130000	500	0.1
rs2851437	7.667e-06	0.0270431	130000	500	0.1
rs10846688	8.631e-06	0.0484783	130000	500	0.1
rs10846920	8.669e-06	0.0266184	130000	500	0.1
rs1473553	8.889e-06	0.01072	130000	500	0.1
rs4997380	9.122e-06	0.0418242	130000	500	0.1
rs73230058	9.257e-06	0.000458822	130000	500	0.1
rs10744422	9.274e-06	0.0328272	130000	500	0.1
rs7963773	9.372e-06	0.0205289	130000	500	0.1
rs10734924	9.826e-06	0.00702539	130000	500	0.1
